# A model of Hill-Robertson interference caused by purifying selection in a non-recombining genome

**DOI:** 10.1101/2024.11.05.622121

**Authors:** Hannes Becher, Brian Charlesworth

## Abstract

A new approach to modeling the effects of Hill-Robertson interference on levels of adaptation and patterns of variability in a non-recombining genome or genomic region is described. The model assumes a set of *L* diallelic sites subject to reversible mutations between beneficial and deleterious alleles, with the same selection coefficient at each site. The assumption of reversibility allows the system to reach a stable statistical equilibrium with respect to the frequencies of deleterious mutations, in contrast to many previous models that assume irreversible mutations to deleterious alleles. The model is therefore appropriate for understanding the long-term properties of non-recombining genomes such as Y chromosomes, and is applicable to haploid genomes or to diploid genomes when there is intermediate dominance with respect to the effects of mutations on fitness. Approximations are derived for the equilibrium frequencies of deleterious mutations, the effective population size that controls the fixation probabilities of mutations at sites under selection, the nucleotide site diversity at neutral sites located within the non-recombining region, and the site frequency spectrum for segregating neutral variants. The approximations take into account the effects of linkage disequilibrium on the genetic variance at sites under selection. Comparisons with published and new computer simulation results show that the approximations are sufficiently accurate to be useful, and can provide insights into a wider range of parameter sets than is accessible by simulation. The relevance of the findings to data on non-recombining genome regions is discussed.
