## Supplemental materials S1 for "A model of Hill-Robertson interference caused by purifying selection in a non-recombining genome"

### Sheet: Sheet1
		FIG 5 DATA-HB THEORY
	k = 2, Ns=1						k =2, Ns=10						k = 1, Ns=100
L	Mean p	B	B´	Relative p-sel	p-sel/p-neut		Mean p	B	B´	Relative p-sel	p-sel/p-neut		Mean p	B	B´	Relative p-sel	p-sel/p-neut
250	0.9397	0.859	0.934	0.8569	1.002		0.9957	0.6125	0.7101	0.9936	0.4197		1	0.9512	0.9526	1	0.03149
500	0.9101	0.7905	0.8969	0.7866	0.9582		0.9704	0.418	0.5637	0.9556	0.5085		1	0.9048	0.9076	1	0.03305
1000	0.876	0.712	0.8498	0.7059	0.9075		0.9013	0.2904	0.4555	0.852	0.5611		1	0.8187	0.8242	1	0.0364
2000	0.8403	0.6296	0.7942	0.621	0.8543		0.8164	0.2148	0.3804	0.7246	0.5713		1	0.6703	0.6807	1	0.04407
4000	0.8052	0.5484	0.7325	0.5377	0.802		0.736	0.1718	0.3217	0.6039	0.5632		1	0.4493	0.4678	1	0.06413
8000	0.7723	0.472	0.6672	0.4597	0.7528		0.6656	0.1381	0.2728	0.4984	0.548		1	0.2019	0.2318	1	0.1294
16000	0.7426	0.4023	0.6006	0.3891	0.7078		0.6059	0.1123	0.2312	0.4089	0.5306		0.9861	0.04957	0.08817	0.9792	0.3332
32000	0.7163	0.3402	0.5349	0.3267	0.6674		0.5561	0.09185	0.1954	0.3342	0.5131		0.8838	0.02722	0.0614	0.8258	0.4034
64000	0.6935	0.2857	0.4716	0.2726	0.6316		0.515	0.07528	0.1646	0.2724	0.4964		0.7829	0.01976	0.04853	0.6743	0.4168
128000	0.674	0.2386	0.412	0.2263	0.6		0.4811	0.06173	0.1382	0.2216	0.481		0.6977	0.0153	0.03926	0.5466	0.4176
256000	0.6574	0.1983	0.357	0.187	0.5723		0.4533	0.05058	0.1156	0.18	0.467		0.6277	0.01216	0.03202	0.4416	0.4138
512000	0.6435	0.1641	0.3071	0.154	0.548		0.4307	0.04139	0.09639	0.146	0.4543		0.5708	0.009782	0.02619	0.3562	0.4081
1024000	0.6319	0.1353	0.2623	0.1265	0.5267		0.4122	0.03381	0.08011	0.1183	0.4429		0.5246	0.007917	0.02143	0.2869	0.4017
	k = 1, Ns=1						k =2, Ns=10						k = 1, Ns=100
L
250	0.9369	0.7765	0.9062	0.8003	0.8162	0.9978	0.6106	0.7089	0.9956	0.2809	1	0.9512	0.9528	1	0.02099
500	0.9115	0.6918	0.8614	0.72	0.7725	0.9831	0.4059	0.556	0.9661	0.3475	1	0.9076	0.9076	1	0.02204
1000	0.8845	0.6041	0.8079	0.6344	0.7258	0.9354	0.2671	0.4407	0.8707	0.3951	1	0.8187	0.8242	1	0.02427
2000	0.8576	0.5193	0.7479	0.5496	0.6792	0.8722	0.1921	0.363	0.7445	0.4101	1	0.6703	0.6807	1	0.02938
4000	0.8324	0.4412	0.6838	0.4697	0.6349	0.8111	0.1457	0.3038	0.6222	0.4096	1	0.4493	0.4678	1	0.04275
8000	0.8095	0.3714	0.6178	0.3973	0.5944	0.7571	0.1137	0.2554	0.5142	0.4027	1	0.2019	0.2318	1	0.08629
16000	0.7893	0.3105	0.5523	0.3333	0.5578	0.7111	0.09006	0.2147	0.4222	0.3933	0.9916	0.04774	0.08659	0.9833	0.2271
32000	0.7717	0.2582	0.4887	0.2778	0.5254	0.6726	0.07198	0.1802	0.3452	0.3831	0.9175	0.02409	0.05865	0.835	0.2847
64000	0.7567	0.2137	0.4285	0.2303	0.4968	0.6407	0.05783	0.1508	0.2814	0.373	0.8419	0.01672	0.0458	0.6837	0.2985
128000	0.744	0.1762	0.3726	0.1901	0.4716	0.6144	0.04659	0.1259	0.2288	0.3634	0.7776	0.01252	0.03672	0.5552	0.3024
256000	0.7334	0.1448	0.3215	0.1564	0.4496	0.5929	0.03759	0.1048	0.1858	0.3544	0.7246	0.009672	0.02971	0.4491	0.3023
512000	0.7245	0.1187	0.2755	0.1282	0.4302	0.5753	0.03034	0.087	0.1506	0.3461	0.6813	0.007596	0.02413	0.3625	0.3005
1024000	0.7171	0.09703	0.2347	0.1049	0.4131	0.561	0.0245	0.07203	0.1219	0.3384	0.6461	0.006021	0.01962	0.2923	0.2979
