## Supplemental materials S2 for "A model of Hill-Robertson interference caused by purifying selection in a non-recombining genome"

k = 1	FIG 1 DATA	SIMULATION DATA	FROM DEVI ET AL	2023
L=10^4; s=10^-6						L=10^4; s=10^-6					L=10^6; s=10^-6					L=10^6, s=10^-4
Ns; u=10^-9	mean p- simulated	HB/BC prediction	Devi-prediction	Maximum		Ns; u=10-7	mean p-sim.	HB/BC pred.	Devi-pred.	Maximum	Ns; u= 10^-9	mean p- sim.	HB/BC pred.	Devi-pred.	Maximum	Ns; u= 10^-7	mean p- sim.	HB/BC pred.	Devi-pred.	Maximum
0.05	0.53	0.525	0.525	0.525		0.01	0.5	0.505	0.505	0.505	0.01	0.525	0.505	0.505	0.505	1	0.6	0.564	0.591	0.881
0.1	0.56	0.549	0.549	0.549		0.03	0.52	0.515	0.515	0.515	0.05	0.53	0.523	0.525	0.525	2	0.61	0.569	0.607	0.98
0.2	0.59	0.593	0.597	0.6		0.05	0.53	0.523	0.525	0.525	0.1	0.55	0.535	0.546	0.55	5	0.62	0.576	0.625	1
0.3	0.65	0.625	0.642	0.646		0.1	0.54	0.535	0.545	0.55	0.2	0.56	0.546	0.557	0.6	10	0.625	0.58	0.634	1
0.5	0.71	0.666	0.722	0.731		0.2	0.56	0.546	0.555	0.6	0.3	0.575	0.551	0.565	0.646	20	0.63	0.58	0.64	1
1	0.76	0.714	0.846	0.881		0.3	0.575	0.551	0.562	0.646	0.5	0.58	0.557	0.575	0.731
2	0.8	0.752	0.882	0.982		0.5	0.58	0.557	0.57	0.73	1	0.59	0.564	0.591	0.881
3	0.83	0.771	0.898	0.998		1	0.59	0.564	0.581	0.881	2	0.6	0.569	0.607	0.98
5	0.86	0.793	0.914	1		2	0.6	0.569	0.59	0.982	3	0.61	0.572	0.616	0.998
10	0.89	0.819	0.927	1		3	0.615	0.572	0.594	0.998	5	0.62	0.576	0.625	1
20	0.92	0.841	0.935	1		10	0.62	0.58	0.601	1
30	0.925	0.853	0.938	1		20	0.625	0.584	0.603	1
50	0.95	0.885	0.94	1		30	0.63	0.586	0.604	1
						50	0.635	0.589	0.604	1
						100	0.64	0.592	0.605	1
	FIG 2 DATA	SIMULATION DATA	FROM DEVI ET AL
k = 10
L=10^4; s=10^-6						L=10^4; s=10^-4					L=10^6; s=10^-6					L=10^6; s=10^-4
Ns; u=10^-9						Ns; u=10^-7					Ns; u=10^-9					Ns; u=10^-7
0.01	0.15	0.0926	0.0926	0.0926		1	0.325	0.339	0.425	0.425	0.1	0.1	0.109	0.109	0.109	1	0.15	0.18	0.162	0.425
0.03	0.125	0.096	0.096	0.096		2	0.35	0.454	0.776	0.845	0.2	0.11	0.127	0.129	0.13	2	0.16	0.195	0.181	0.845
0.05	0.12	0.0995	0.0995	0.0995		3	0.4	0.505	0.845	0.976	0.3	0.125	0.142	0.137	0.154	5	0.175	0.211	0.205	1
0.1	0.11	0.109	0.109	0.109		5	0.48	0.56	0.89	1	0.5	0.13	0.16	0.147	0.213	10	0.18	0.221	0.22	1
0.2	0.13	0.13	0.13	0.13		10	0.54	0.62	0.925	1	1	0.15	0.18	0.162	0.425	20	0.19	0.23	0.231	1
0.3	0.16	0.154	0.153	0.154		20	0.62	0.67	0.943	1	2	0.16	0.195	0.181	0.845	30	0.195	0.235	0.235	1
0.5	0.225	0.21	0.208	0.214		30	0.66	0.696	0.948	1	5	0.175	0.211	0.205	1	50	0.2	0.241	0.239	1
1	0.29	0.339	0.394	0.424		50	0.71	0.726	0.953	1	10	0.18	0.221	0.22	1
2	0.35	0.454	0.796	0.845							20	0.19	0.23	0.231	1
3	0.42	0.505	0.845	0.976
5	0.48	0.56	0.89	1
10	0.54	0.62	0.925	1
20	0.62	0.67	0.942	1
30	0.65	0.696	0.948	1
