## Supplemental materials S4 for "A model of Hill-Robertson interference caused by purifying selection in a non-recombining genome"

### Sheet: general
Parameter/statistic	Parameter set 1	Parameter set 2	Parameter set 3	Parameter set 4	Parameter set 5	Parameter set 6
Simulation parameter, Chromosome length, L	2500	2500	10000	10000	40000	40000
Simulation parameter, selection coefficient. s	0.001	0.01	0.001	0.01	0.001	-0.01
Simulation parameter, haploid population size, N	1000	1000	1000	1000	1000	1000
Simulation parameter, mutation rate, u	1e-05	1e-05	1e-05	1e-05	1e-05	1e-05
Simulation parameter, mutation bias, k	1	1	1	1	1	1
Population scaled selection coefficitient, gamma_0	2	20	2	20	2	20
Nei’s pi, selected sites, sample of 10	0.01161 (CI: 0.01091, 0.01231)	0.002454 (CI: 0.002351, 0.002558)	0.009023 (CI: 0.008545, 0.009501)	0.002446 (CI: 0.002341, 0.002552)	0.00729 (CI: 0.00693, 0.00765)	0.001949 (CI: 0.001861, 0.002037)
Nei’s pi, selected sites, sample of 20	0.01182 (CI: 0.01114, 0.01251)	0.002422 (CI: 0.002319, 0.002525)	0.009104 (CI: 0.008646, 0.009562)	0.002432 (CI: 0.002336, 0.002527)	0.007224 (CI: 0.00687, 0.007578)	0.00195 (CI: 0.001868, 0.002033)
Nei’s pi, selected sites, sample of 40	0.01189 (CI: 0.01123, 0.01255)	0.002404 (CI: 0.002315, 0.002493)	0.008981 (CI: 0.008548, 0.009414)	0.002455 (CI: 0.002358, 0.002552)	0.007169 (CI: 0.006825, 0.007512)	0.001928 (CI: 0.001848, 0.002007)
Nei’s pi, selected sites, sample of 40	0.01186 (CI: 0.0112, 0.01252)	0.002426 (CI: 0.002339, 0.002513)	0.008823 (CI: 0.008407, 0.009238)	0.002441 (CI: 0.002344, 0.002539)	0.007141 (CI: 0.006819, 0.007463)	0.001932 (CI: 0.001858, 0.002007)
Watterson's theta, selected sites, sample of 10	0.01244 (CI: 0.0118, 0.01309)	0.003348 (CI: 0.003216, 0.003479)	0.01022 (CI: 0.009771, 0.01066)	0.003173 (CI: 0.003059, 0.003288)	0.008384 (CI: 0.008044, 0.008724)	0.002555 (CI: 0.002459, 0.00265)
Watterson's theta, selected sites, sample of 20	0.01339 (CI: 0.01284, 0.01393)	0.004108 (CI: 0.003976, 0.00424)	0.01127 (CI: 0.01089, 0.01166)	0.003977 (CI: 0.003868, 0.004086)	0.009112 (CI: 0.008814, 0.009411)	0.003188 (CI: 0.003099, 0.003276)
Watterson's theta, selected sites, sample of 40	0.01432 (CI: 0.01387, 0.01477)	0.005187 (CI: 0.005059, 0.005314)	0.0121 (CI: 0.01177, 0.01243)	0.004943 (CI: 0.004833, 0.005054)	0.01025 (CI: 0.009979, 0.01052)	0.004031 (CI: 0.003942, 0.00412)
Watterson's theta, selected sites, sample of 40	0.01485 (CI: 0.01445, 0.01525)	0.006396 (CI: 0.006264, 0.006528)	0.01287 (CI: 0.01257, 0.01317)	0.00606 (CI: 0.005955, 0.006165)	0.0112 (CI: 0.01096, 0.01144)	0.005063 (CI: 0.004978, 0.005147)
Tajima's D, selected sites, sample of 10	-0.3728 (CI: -0.4699, -0.2756)	-1.248 (CI: -1.312, -1.184)	-0.6286 (CI: -0.7175, -0.5398)	-1.146 (CI: -1.22, -1.072)	-0.6954 (CI: -0.7817, -0.6092)	-1.216 (CI: -1.281, -1.151)
Tajima's D, selected sites, sample of 20	-0.5366 (CI: -0.6341, -0.439)	-1.627 (CI: -1.683, -1.57)	-0.8504 (CI: -0.9418, -0.759)	-1.621 (CI: -1.679, -1.564)	-0.9183 (CI: -1.002, -0.8344)	-1.648 (CI: -1.704, -1.592)
Tajima's D, selected sites, sample of 40	-0.6755 (CI: -0.7724, -0.5785)	-1.923 (CI: -1.964, -1.882)	-1.002 (CI: -1.086, -0.9185)	-1.883 (CI: -1.933, -1.834)	-1.176 (CI: -1.25, -1.102)	-1.978 (CI: -2.024, -1.931)
Tajima's D, selected sites, sample of 40	-0.7437 (CI: -0.8379, -0.6494)	-2.073 (CI: -2.106, -2.039)	-1.122 (CI: -1.199, -1.045)	-2.073 (CI: -2.113, -2.034)	-1.297 (CI: -1.363, -1.231)	-2.162 (CI: -2.199, -2.125)
Delta theta w, selected sites, sample of 10	0.07573 (CI: 0.05602, 0.09543)	0.2639 (CI: 0.2504, 0.2774)	0.1258 (CI: 0.1081, 0.1436)	0.232 (CI: 0.2171, 0.2469)	0.1386 (CI: 0.1214, 0.1558)	0.2433 (CI: 0.2302, 0.2564)
Delta theta w, selected sites, sample of 20	0.1306 (CI: 0.1069, 0.1543)	0.4115 (CI: 0.3972, 0.4258)	0.2038 (CI: 0.1819, 0.2257)	0.3925 (CI: 0.3785, 0.4065)	0.2192 (CI: 0.1991, 0.2392)	0.3946 (CI: 0.3812, 0.4079)
Delta theta w, selected sites, sample of 40	0.1831 (CI: 0.1569, 0.2094)	0.5379 (CI: 0.5264, 0.5494)	0.2676 (CI: 0.2452, 0.29)	0.507 (CI: 0.4937, 0.5203)	0.3125 (CI: 0.2928, 0.3323)	0.5271 (CI: 0.5148, 0.5395)
Delta theta w, selected sites, sample of 40	0.2178 (CI: 0.1902, 0.2454)	0.6218 (CI: 0.6117, 0.6318)	0.3234 (CI: 0.3012, 0.3456)	0.6015 (CI: 0.59, 0.6129)	0.3722 (CI: 0.3532, 0.3913)	0.6218 (CI: 0.6112, 0.6324)
Delta theta w prime, selected sites, sample of 10	0.1744 (CI: 0.129, 0.2198)	0.6077 (CI: 0.5766, 0.6389)	0.2898 (CI: 0.2488, 0.3307)	0.5343 (CI: 0.4999, 0.5687)	0.3193 (CI: 0.2797, 0.3589)	0.5604 (CI: 0.5302, 0.5905)
Delta theta w prime, selected sites, sample of 20	0.2025 (CI: 0.1658, 0.2392)	0.6377 (CI: 0.6156, 0.6599)	0.3159 (CI: 0.2819, 0.3499)	0.6083 (CI: 0.5867, 0.63)	0.3397 (CI: 0.3086, 0.3707)	0.6115 (CI: 0.5908, 0.6322)
Delta theta w prime, selected sites, sample of 40	0.2326 (CI: 0.1993, 0.2659)	0.6832 (CI: 0.6686, 0.6978)	0.3399 (CI: 0.3115, 0.3684)	0.6439 (CI: 0.627, 0.6608)	0.397 (CI: 0.3719, 0.422)	0.6695 (CI: 0.6538, 0.6852)
Delta theta w prime, selected sites, sample of 40	0.2486 (CI: 0.2171, 0.2801)	0.7097 (CI: 0.6982, 0.7211)	0.3691 (CI: 0.3438, 0.3945)	0.6865 (CI: 0.6733, 0.6996)	0.4248 (CI: 0.4031, 0.4466)	0.7097 (CI: 0.6975, 0.7218)
Nei’s pi, neutral sites, sample of 10	0.01458 (CI: 0.01361, 0.01554)	0.006495 (CI: 0.006146, 0.006844)	0.01026 (CI: 0.009718, 0.0108)	0.003789 (CI: 0.003596, 0.003982)	0.008147 (CI: 0.007713, 0.008582)	0.002466 (CI: 0.002347, 0.002584)
Nei’s pi, neutral sites, sample of 20	0.01446 (CI: 0.01362, 0.0153)	0.006357 (CI: 0.006045, 0.00667)	0.01043 (CI: 0.009917, 0.01094)	0.003842 (CI: 0.003664, 0.00402)	0.008027 (CI: 0.007614, 0.00844)	0.002439 (CI: 0.002337, 0.002541)
Nei’s pi, neutral sites, sample of 40	0.01421 (CI: 0.01338, 0.01504)	0.00641 (CI: 0.006106, 0.006715)	0.01015 (CI: 0.00966, 0.01064)	0.003817 (CI: 0.003645, 0.00399)	0.008123 (CI: 0.007736, 0.008509)	0.002457 (CI: 0.002355, 0.00256)
Nei’s pi, neutral sites, sample of 40	0.01444 (CI: 0.01358, 0.0153)	0.006396 (CI: 0.006086, 0.006706)	0.01024 (CI: 0.009771, 0.01071)	0.00381 (CI: 0.003643, 0.003977)	0.008069 (CI: 0.007695, 0.008443)	0.002446 (CI: 0.002344, 0.002548)
Watterson's theta, neutral sites, sample of 10	0.01541 (CI: 0.01458, 0.01624)	0.007479 (CI: 0.007155, 0.007803)	0.01149 (CI: 0.01098, 0.01201)	0.004721 (CI: 0.00452, 0.004923)	0.009253 (CI: 0.008849, 0.009657)	0.003183 (CI: 0.003066, 0.003301)
Watterson's theta, neutral sites, sample of 20	0.01605 (CI: 0.01538, 0.01672)	0.008396 (CI: 0.008107, 0.008684)	0.01268 (CI: 0.01223, 0.01312)	0.005654 (CI: 0.005494, 0.005813)	0.01026 (CI: 0.009906, 0.01061)	0.003838 (CI: 0.003723, 0.003952)
Watterson's theta, neutral sites, sample of 40	0.01635 (CI: 0.01578, 0.01692)	0.009516 (CI: 0.009239, 0.009794)	0.01316 (CI: 0.01281, 0.01352)	0.006747 (CI: 0.006573, 0.00692)	0.01136 (CI: 0.01106, 0.01167)	0.00482 (CI: 0.004705, 0.004936)
Watterson's theta, neutral sites, sample of 40	0.01681 (CI: 0.01631, 0.01731)	0.0105 (CI: 0.01024, 0.01075)	0.0143 (CI: 0.01398, 0.01463)	0.008028 (CI: 0.007874, 0.008182)	0.01223 (CI: 0.01197, 0.01249)	0.005873 (CI: 0.005764, 0.005983)
Tajima's D, neutral sites, sample of 10	-0.3174 (CI: -0.4217, -0.2131)	-0.6806 (CI: -0.7725, -0.5887)	-0.5648 (CI: -0.6582, -0.4714)	-1.012 (CI: -1.083, -0.9403)	-0.6423 (CI: -0.7295, -0.5551)	-1.155 (CI: -1.224, -1.087)
Tajima's D, neutral sites, sample of 20	-0.4609 (CI: -0.5618, -0.36)	-1.026 (CI: -1.105, -0.9467)	-0.7823 (CI: -0.8711, -0.6935)	-1.366 (CI: -1.44, -1.292)	-0.9654 (CI: -1.045, -0.886)	-1.546 (CI: -1.602, -1.49)
Tajima's D, neutral sites, sample of 40	-0.5419 (CI: -0.6442, -0.4397)	-1.218 (CI: -1.292, -1.144)	-0.9051 (CI: -0.9887, -0.8215)	-1.643 (CI: -1.705, -1.582)	-1.117 (CI: -1.19, -1.045)	-1.861 (CI: -1.91, -1.811)
Tajima's D, neutral sites, sample of 40	-0.5503 (CI: -0.6559, -0.4448)	-1.349 (CI: -1.422, -1.275)	-1.012 (CI: -1.094, -0.9311)	-1.834 (CI: -1.887, -1.781)	-1.222 (CI: -1.293, -1.151)	-2.045 (CI: -2.088, -2.002)
Delta theta w, neutral sites, sample of 10	0.06421 (CI: 0.04317, 0.08524)	0.1396 (CI: 0.1208, 0.1584)	0.113 (CI: 0.0943, 0.1317)	0.2038 (CI: 0.1894, 0.2182)	0.128 (CI: 0.1107, 0.1454)	0.2309 (CI: 0.2172, 0.2446)
Delta theta w, neutral sites, sample of 20	0.1118 (CI: 0.08737, 0.1362)	0.2522 (CI: 0.2327, 0.2716)	0.1874 (CI: 0.1661, 0.2086)	0.3293 (CI: 0.3115, 0.347)	0.2304 (CI: 0.2114, 0.2493)	0.3699 (CI: 0.3563, 0.3834)
Delta theta w, neutral sites, sample of 40	0.1466 (CI: 0.119, 0.1742)	0.3332 (CI: 0.3129, 0.3534)	0.2416 (CI: 0.2192, 0.2639)	0.4408 (CI: 0.4243, 0.4573)	0.297 (CI: 0.2778, 0.3162)	0.4956 (CI: 0.4823, 0.5088)
Delta theta w, neutral sites, sample of 40	0.1609 (CI: 0.1301, 0.1917)	0.3978 (CI: 0.3762, 0.4194)	0.2917 (CI: 0.2682, 0.3151)	0.5304 (CI: 0.5152, 0.5457)	0.3506 (CI: 0.3303, 0.3709)	0.5878 (CI: 0.5756, 0.6001)
Delta theta w prime, neutral sites, sample of 10	0.1479 (CI: 0.09943, 0.1963)	0.3215 (CI: 0.2782, 0.3648)	0.2602 (CI: 0.2172, 0.3032)	0.4693 (CI: 0.4361, 0.5025)	0.2949 (CI: 0.2548, 0.3349)	0.5317 (CI: 0.5001, 0.5633)
Delta theta w prime, neutral sites, sample of 20	0.1733 (CI: 0.1354, 0.2111)	0.3908 (CI: 0.3607, 0.4209)	0.2904 (CI: 0.2575, 0.3234)	0.5103 (CI: 0.4827, 0.5379)	0.357 (CI: 0.3277, 0.3864)	0.5732 (CI: 0.5523, 0.5941)
Delta theta w prime, neutral sites, sample of 40	0.1862 (CI: 0.1512, 0.2213)	0.4232 (CI: 0.3975, 0.4489)	0.3068 (CI: 0.2785, 0.3351)	0.5599 (CI: 0.539, 0.5808)	0.3772 (CI: 0.3528, 0.4016)	0.6294 (CI: 0.6126, 0.6463)
Delta theta w prime, neutral sites, sample of 40	0.1837 (CI: 0.1485, 0.2188)	0.454 (CI: 0.4293, 0.4787)	0.3329 (CI: 0.3061, 0.3596)	0.6054 (CI: 0.588, 0.6228)	0.4002 (CI: 0.377, 0.4233)	0.6709 (CI: 0.6569, 0.6849)

### Sheet: fitness variance
	Variance in fitness, theoretical expectation	Variance in fitness, observed in simulations
	varWexp	varWsum
Parameter set 1 (see tab "general")	1.478e-05 (CI: 1.397e-05, 1.558e-05)	1.08e-05 (CI: 9.943e-06, 1.166e-05)
Parameter set 2 (see tab "general")	0.000305 (CI: 0.000294, 0.0003159)	0.0002361 (CI: 0.0002268, 0.0002455)
Parameter set 3 (see tab "general")	4.452e-05 (CI: 4.247e-05, 4.657e-05)	3.095e-05 (CI: 2.883e-05, 3.308e-05)
Parameter set 4 (see tab "general")	0.001221 (CI: 0.001174, 0.001268)	0.000775 (CI: 0.000748, 0.000802)
Parameter set 5 (see tab "general")	0.0001435 (CI: 0.0001369, 0.00015)	8.877e-05 (CI: 8.329e-05, 9.424e-05)
Parameter set 6 (see tab "general")	0.003865 (CI: 0.003718, 0.004013)	0.002328 (CI: 0.002254, 0.002403)

### Sheet: LD
Site type	Selected sites			Neutral sites
Explanation	Variance in pairwise LD values	Sum of pairwise LD values	Mean pairwise LD values	Variance in pairwise LD values	Sum of pairwise LD values	Mean pairwise LD values
Symbol	LDmeanSelVar	LDsumSel	LD2	LDmeanNeuVar	LDsumNeu	LD4
Parameter set 1 (see tab "general")	-3.77e-05 (CI: -4.88e-05, -2.661e-05)	-1.994 (CI: -2.543, -1.444)	-0.0006141 (CI: -0.0008576, -0.0003706)	3.1e-05 (CI: 9.121e-06, 5.288e-05)	1.564 (CI: 0.3679, 2.76)	0.0005643 (CI: 0.0001929, 0.0009357)
Parameter set 2 (see tab "general")	-1.818e-05 (CI: -2.145e-05, -1.491e-05)	-0.3453 (CI: -0.4099, -0.2807)	-0.001004 (CI: -0.0012, -0.0008072)	1.959e-05 (CI: 3.375e-06, 3.581e-05)	0.5374 (CI: 0.06044, 1.014)	0.0006322 (CI: 0.0002176, 0.001047)
Parameter set 3 (see tab "general")	-9.994e-06 (CI: -1.212e-05, -7.871e-06)	-6.797 (CI: -8.205, -5.39)	-0.0002156 (CI: -0.0002662, -0.000165)	6.464e-06 (CI: 2.573e-06, 1.035e-05)	4.547 (CI: 1.625, 7.468)	0.000159 (CI: 7.356e-05, 0.0002445)
Parameter set 4 (see tab "general")	-7.55e-06 (CI: -8.431e-06, -6.669e-06)	-2.235 (CI: -2.502, -1.968)	-0.0004215 (CI: -0.0004671, -0.0003758)	3.024e-06 (CI: 5.399e-07, 5.508e-06)	1.091 (CI: 0.145, 2.037)	0.0001373 (CI: 3.803e-05, 0.0002365)
Parameter set 5 (see tab "general")	-3.03e-06 (CI: -3.513e-06, -2.548e-06)	-27.39 (CI: -31.86, -22.93)	-7.348e-05 (CI: -8.717e-05, -5.98e-05)	7.175e-07 (CI: -5.876e-08, 1.494e-06)	7.679 (CI: -0.4271, 15.79)	1.679e-05 (CI: -1.764e-06, 3.533e-05)
Parameter set 6 (see tab "general")	-1.964e-06 (CI: -2.172e-06, -1.757e-06)	-7.696 (CI: -8.538, -6.854)	-0.000127 (CI: -0.0001388, -0.0001153)	1.058e-06 (CI: 5.531e-07, 1.562e-06)	4.758 (CI: 2.483, 7.034)	6.383e-05 (CI: 3.631e-05, 9.135e-05)

### Sheet: B
	Mean allele frequency of beneficial alleles	Ne reduction factor, selected sites	Ne reduction factor, neutral sites
	pBar2	B	Bprime
Parameter set 1 (see tab "general")	0.7121 (CI: 0.711, 0.7131)	0.4529 (CI: 0.4504, 0.4554)	0.7221 (CI: 0.6789, 0.7652)
Parameter set 2 (see tab "general")	0.9738 (CI: 0.9734, 0.9741)	0.1809 (CI: 0.1802, 0.1817)	0.3198 (CI: 0.3043, 0.3353)
Parameter set 3 (see tab "general")	0.6541 (CI: 0.6537, 0.6546)	0.3186 (CI: 0.3177, 0.3196)	0.5119 (CI: 0.4886, 0.5353)
Parameter set 4 (see tab "general")	0.8897 (CI: 0.8894, 0.89)	0.1044 (CI: 0.1042, 0.1046)	0.1905 (CI: 0.1822, 0.1989)
Parameter set 5 (see tab "general")	0.6164 (CI: 0.6162, 0.6166)	0.2372 (CI: 0.2367, 0.2376)	0.4035 (CI: 0.3848, 0.4222)
Parameter set 6 (see tab "general")	0.7888 (CI: 0.7886, 0.7889)	0.06587 (CI: 0.06582, 0.06593)	0.1223 (CI: 0.1172, 0.1274)

### Sheet: Delta theta w prime (dtwp)
Delta theta w prime at neutral sites
		Sample of 10 haploids	Sample of 20 haploids	Sample of 40 haploids	Sample of 80 haploids
simulation	Parameter set 1 (see tab "general")	0.1479 (CI: 0.09943, 0.1963)	0.1733 (CI: 0.1354, 0.2111)	0.1862 (CI: 0.1512, 0.2213)	0.1837 (CI: 0.1485, 0.2188)
prediction (Polanski & Kimmel method)	Parameter set 1 (see tab "general")	0.1374	0.1634	0.1878	0.2099
simulation	Parameter set 2 (see tab "general")	0.3215 (CI: 0.2782, 0.3648)	0.3908 (CI: 0.3607, 0.4209)	0.4232 (CI: 0.3975, 0.4489)	0.454 (CI: 0.4293, 0.4787)
prediction (P&K)	Parameter set 2 (see tab "general")	0.2913	0.3441	0.3941	0.4394
simulation	Parameter set 3 (see tab "general")	0.2602 (CI: 0.2172, 0.3032)	0.2904 (CI: 0.2575, 0.3234)	0.3068 (CI: 0.2785, 0.3351)	0.3329 (CI: 0.3061, 0.3596)
prediction (P&K)	Parameter set 3 (see tab "general")	0.1986	0.2343	0.2675	0.2974
simulation	Parameter set 4 (see tab "general")	0.4693 (CI: 0.4361, 0.5025)	0.5103 (CI: 0.4827, 0.5379)	0.5599 (CI: 0.539, 0.5808)	0.6054 (CI: 0.588, 0.6228)
prediction (P&K)	Parameter set 4 (see tab "general")	0.3951	0.4551	0.5101	0.5585
simulation	Parameter set 5 (see tab "general")	0.2949 (CI: 0.2548, 0.3349)	0.357 (CI: 0.3277, 0.3864)	0.3772 (CI: 0.3528, 0.4016)	0.4002 (CI: 0.377, 0.4233)
prediction (P&K)	Parameter set 5 (see tab "general")	0.2632	0.308	0.3493	0.3862
simulation	Parameter set 6 (see tab "general")	0.5317 (CI: 0.5001, 0.5633)	0.5732 (CI: 0.5523, 0.5941)	0.6294 (CI: 0.6126, 0.6463)	0.6709 (CI: 0.6569, 0.6849)
prediction (P&K)	Parameter set 6 (see tab "general")	0.47	0.5328	0.5893	0.6384

### Sheet: SFS (neutral)
The conditional site-frequency specrum at neutral sites
	simulation	prediction (Polanski & Kimmel method)	simulation	prediction (P&K)	simulation	prediction (P&K)	simulation	prediction (P&K)	simulation	prediction (P&K)	simulation	prediction (P&K)
Parameter set (see tab "general")	1	1	2	2	3	3	4	4	5	5	6	6
Samples size = 10 haploids
1	0.4179	0.4357	0.537	0.5275	0.4892	0.4718	0.6047	0.5908	0.5114	0.5103	0.6427	0.6367
2	0.1908	0.1848	0.1561	0.1734	0.1748	0.1843	0.1543	0.1652	0.1739	0.1811	0.1382	0.1545
3	0.1085	0.1095	0.09585	0.09131	0.09595	0.1038	0.07016	0.0798	0.08873	0.09673	0.06335	0.07
4	0.07005	0.07526	0.05643	0.05935	0.06566	0.06898	0.04088	0.0492	0.06794	0.06235	0.03202	0.04178
5	0.06487	0.05627	0.04698	0.04326	0.04699	0.05045	0.02826	0.03457	0.03704	0.04475	0.02298	0.02895
6	0.04473	0.04445	0.03497	0.03381	0.03372	0.03925	0.02433	0.02632	0.03699	0.03438	0.0194	0.02201
7	0.0367	0.03649	0.02543	0.02768	0.03068	0.03187	0.01935	0.02116	0.02997	0.02768	0.02333	0.01782
8	0.03	0.03083	0.02051	0.02342	0.02988	0.0267	0.02594	0.01769	0.02833	0.02304	0.02479	0.01509
9	0.03647	0.02661	0.02675	0.0203	0.03312	0.02291	0.03212	0.01523	0.0257	0.01965	0.03313	0.01317
Samples size = 20 haploids
1	0.3297	0.3605	0.4702	0.4644	0.3874	0.3974	0.5467	0.5314	0.4437	0.4384	0.5946	0.5829
2	0.1734	0.1602	0.1648	0.1637	0.1769	0.1654	0.1572	0.1631	0.17	0.1683	0.1479	0.1572
3	0.1015	0.09735	0.08507	0.08675	0.11	0.09594	0.06783	0.07961	0.08628	0.09264	0.0702	0.07185
4	0.06318	0.06774	0.06164	0.05549	0.06136	0.06452	0.04873	0.04828	0.06283	0.06009	0.03459	0.04191
5	0.05004	0.05093	0.03565	0.03955	0.04039	0.04727	0.03079	0.03313	0.04284	0.04292	0.02173	0.02801
6	0.04513	0.04027	0.02948	0.03022	0.0333	0.03664	0.01775	0.02458	0.02827	0.03266	0.01772	0.02038
7	0.03122	0.033	0.01894	0.02422	0.02488	0.02955	0.01927	0.01923	0.02081	0.02599	0.0142	0.01571
8	0.02757	0.02778	0.01954	0.02009	0.02187	0.02456	0.01092	0.01563	0.02094	0.02137	0.01124	0.01265
9	0.02363	0.02387	0.01343	0.0171	0.01848	0.02089	0.009772	0.01308	0.01204	0.01803	0.01077	0.01052
10	0.01549	0.02085	0.01316	0.01485	0.01359	0.01809	0.01054	0.01119	0.01314	0.01552	0.007657	0.008983
11	0.0196	0.01846	0.008595	0.0131	0.01378	0.01591	0.0088	0.009755	0.01328	0.01357	0.005646	0.007837
12	0.01334	0.01653	0.01101	0.01171	0.01334	0.01416	0.005983	0.00863	0.01436	0.01202	0.006472	0.006958
13	0.01636	0.01494	0.008796	0.01058	0.01125	0.01273	0.007503	0.007731	0.01492	0.01077	0.00628	0.006269
14	0.01861	0.01361	0.009803	0.009647	0.01017	0.01155	0.007105	0.007001	0.007013	0.009735	0.007106	0.005717
15	0.0138	0.01248	0.008527	0.008865	0.008105	0.01056	0.007105	0.006399	0.008988	0.008871	0.005619	0.005266
16	0.01138	0.01152	0.01115	0.0082	0.01142	0.009713	0.01321	0.005896	0.0106	0.008138	0.007592	0.004891
17	0.01384	0.01069	0.01289	0.007629	0.01652	0.008986	0.009872	0.005472	0.006244	0.00751	0.009337	0.004574
18	0.0144	0.009967	0.00799	0.007135	0.01191	0.008355	0.008251	0.00511	0.01014	0.006966	0.009667	0.004302
19	0.01787	0.00933	0.0094	0.006703	0.01537	0.007803	0.01271	0.004799	0.01357	0.006492	0.01164	0.004065
Samples size = 40 haploids
1	0.2807	0.3048	0.4063	0.4112	0.3234	0.3394	0.4822	0.4772	0.369	0.3792	0.5455	0.5313
2	0.1418	0.1411	0.1654	0.1575	0.154	0.1497	0.164	0.1632	0.1641	0.1572	0.1636	0.1621
3	0.08874	0.08807	0.09215	0.08637	0.1054	0.09006	0.09022	0.08302	0.09838	0.09036	0.07143	0.07719
4	0.06476	0.06242	0.05534	0.05578	0.06334	0.06197	0.04671	0.05088	0.06245	0.06006	0.0416	0.0454
5	0.04647	0.04753	0.04027	0.03965	0.04408	0.04605	0.03248	0.03479	0.03749	0.04344	0.02863	0.03019
6	0.04003	0.03792	0.02861	0.03002	0.03719	0.036	0.02289	0.02557	0.03048	0.03322	0.01649	0.02173
7	0.03068	0.03126	0.01808	0.02378	0.02797	0.02916	0.01551	0.01977	0.02584	0.02644	0.01303	0.01652
8	0.02226	0.02641	0.01848	0.01948	0.02723	0.02427	0.01472	0.01587	0.01928	0.02169	0.01111	0.01308
9	0.02485	0.02274	0.01295	0.01637	0.01853	0.02063	0.008851	0.0131	0.01794	0.01822	0.009401	0.01067
10	0.01455	0.01988	0.01354	0.01404	0.01454	0.01784	0.01009	0.01107	0.01444	0.01559	0.006036	0.008914
11	0.01521	0.0176	0.01082	0.01224	0.01546	0.01564	0.009182	0.009516	0.01011	0.01355	0.006536	0.007593
12	0.01337	0.01574	0.009833	0.01081	0.01412	0.01387	0.006534	0.008304	0.01319	0.01193	0.006152	0.006572
13	0.01921	0.0142	0.00924	0.009665	0.01118	0.01242	0.00568	0.007337	0.01184	0.01061	0.003804	0.005765
14	0.01516	0.01292	0.006868	0.00872	0.008974	0.01121	0.0046	0.00655	0.006977	0.009534	0.005182	0.005117
15	0.01053	0.01182	0.008696	0.007932	0.008501	0.0102	0.003241	0.0059	0.008358	0.008632	0.003731	0.004587
16	0.01101	0.01088	0.00835	0.007266	0.007929	0.009343	0.003694	0.005357	0.008353	0.007871	0.002591	0.004149
17	0.01055	0.01007	0.006127	0.006697	0.007509	0.008604	0.004861	0.004896	0.007495	0.007221	0.004109	0.003782
18	0.01168	0.009362	0.006621	0.006207	0.005679	0.007963	0.003833	0.004502	0.006313	0.00666	0.002335	0.003472
19	0.009547	0.008739	0.006275	0.005779	0.004527	0.007403	0.003763	0.004163	0.006222	0.006173	0.001664	0.003208
20	0.0105	0.008187	0.006324	0.005405	0.00867	0.00691	0.004216	0.003867	0.004932	0.005746	0.002658	0.002981
21	0.008943	0.007696	0.005732	0.005074	0.003411	0.006474	0.002509	0.003608	0.005715	0.00537	0.002506	0.002784
22	0.01044	0.007255	0.003014	0.00478	0.005304	0.006085	0.002526	0.00338	0.004127	0.005036	0.00217	0.002613
23	0.008828	0.00686	0.003755	0.004517	0.005661	0.005737	0.004373	0.003178	0.004474	0.004738	0.004475	0.002463
24	0.006298	0.006502	0.004299	0.00428	0.006161	0.005423	0.002126	0.002998	0.005615	0.00447	0.002061	0.00233
25	0.004572	0.006177	0.003063	0.004067	0.005241	0.00514	0.001307	0.002837	0.004482	0.004229	0.002012	0.002212
26	0.005435	0.005881	0.002273	0.003874	0.005232	0.004883	0.002004	0.002692	0.003124	0.00401	0.002475	0.002107
27	0.007362	0.00561	0.00252	0.003697	0.00484	0.004649	0.003119	0.002561	0.00329	0.003811	0.001152	0.002013
28	0.003508	0.005362	0.005089	0.003536	0.00367	0.004434	0.002997	0.002443	0.00344	0.00363	0.002073	0.001928
29	0.004716	0.005133	0.005237	0.003389	0.005554	0.004238	0.001481	0.002335	0.002183	0.003464	0.002323	0.001851
30	0.004515	0.004922	0.002273	0.003253	0.003072	0.004057	0.002945	0.002237	0.0051	0.003311	0.001347	0.001781
31	0.00578	0.004727	0.002718	0.003128	0.005143	0.00389	0.002962	0.002148	0.004321	0.003171	0.001683	0.001716
32	0.001323	0.004546	0.002372	0.003012	0.003956	0.003735	0.002735	0.002065	0.003859	0.003041	0.004085	0.001658
33	0.004572	0.004377	0.001729	0.002905	0.003152	0.003591	0.00176	0.00199	0.003111	0.00292	0.001847	0.001603
34	0.003681	0.00422	0.005682	0.002805	0.00475	0.003458	0.004513	0.00192	0.002705	0.002808	0.002305	0.001553
35	0.003077	0.004073	0.002075	0.002712	0.002884	0.003334	0.004095	0.001855	0.002933	0.002704	0.006048	0.001506
36	0.007276	0.003936	0.003508	0.002626	0.005134	0.003217	0.003398	0.001796	0.0036	0.002607	0.004317	0.001462
37	0.01257	0.003807	0.004595	0.002545	0.006724	0.003109	0.005785	0.00174	0.004435	0.002516	0.002939	0.001421
38	0.008081	0.003686	0.006077	0.002469	0.007125	0.003006	0.003763	0.001689	0.00391	0.002431	0.00278	0.001383
39	0.007419	0.003572	0.003706	0.002397	0.004741	0.002911	0.008294	0.00164	0.00645	0.002351	0.005786	0.001347
Samples size = 80 haploids
1	0.2331	0.2611	0.3429	0.3616	0.2752	0.2915	0.4193	0.4234	0.3138	0.3277	0.4774	0.4771
2	0.1185	0.1246	0.1566	0.15	0.1348	0.1347	0.1707	0.1607	0.1428	0.1449	0.1761	0.1646
3	0.07611	0.07962	0.09511	0.08614	0.08836	0.08381	0.08955	0.08664	0.08614	0.08701	0.08599	0.08336
sfsN80_4	0.05802	0.05748	0.06075	0.05716	0.06396	0.05913	0.05683	0.05479	0.06082	0.05965	0.05025	0.05049
sfsN80_5	0.04168	0.0444	0.04486	0.04125	0.04625	0.04479	0.03742	0.03807	0.05068	0.04411	0.03151	0.03402
sfsN80_6	0.03784	0.03584	0.03009	0.03147	0.04152	0.03553	0.02691	0.02818	0.03527	0.03428	0.02191	0.02459
sfsN80_7	0.03294	0.02982	0.02478	0.02499	0.02794	0.02912	0.02162	0.02181	0.0317	0.0276	0.01508	0.01869
sfsN80_8	0.0247	0.02539	0.02035	0.02044	0.02623	0.02445	0.01493	0.01747	0.02403	0.02282	0.01139	0.01475
sfsN80_9	0.02273	0.022	0.01466	0.01712	0.01897	0.02093	0.01563	0.01437	0.02079	0.01926	0.01217	0.01199
sfsN80_10	0.01917	0.01934	0.01377	0.01461	0.01584	0.01818	0.009406	0.01207	0.0164	0.01654	0.00883	0.009963
sfsN80_11	0.01936	0.01719	0.01081	0.01267	0.01749	0.016	0.006049	0.01032	0.01324	0.0144	0.005509	0.008436
sfsN80_12	0.01509	0.01543	0.01258	0.01112	0.01598	0.01422	0.009016	0.008947	0.01221	0.01268	0.005762	0.007254
sfsN80_13	0.01624	0.01396	0.008311	0.009874	0.0123	0.01276	0.00879	0.007853	0.01027	0.01127	0.004611	0.006318
sfsN80_14	0.01605	0.01272	0.009003	0.008849	0.01062	0.01154	0.006753	0.006965	0.008842	0.01011	0.0037	0.005563
sfsN80_15	0.01244	0.01167	0.008041	0.007994	0.009297	0.0105	0.00459	0.006232	0.008217	0.009138	0.003932	0.004945
sfsN80_16	0.01055	0.01075	0.00554	0.007274	0.008097	0.009611	0.003508	0.00562	0.007913	0.008312	0.004026	0.004432
sfsN80_17	0.00997	0.009959	0.007733	0.00666	0.009501	0.008844	0.004049	0.005103	0.008145	0.007604	0.004546	0.004
sfsN80_18	0.009633	0.009263	0.007195	0.006131	0.007518	0.008177	0.003685	0.004661	0.006304	0.006993	0.003803	0.003634
sfsN80_19	0.006823	0.008648	0.00554	0.005673	0.007038	0.007592	0.003018	0.004281	0.005968	0.006461	0.00287	0.00332
sfsN80_20	0.008624	0.008101	0.004386	0.005272	0.006551	0.007075	0.003282	0.00395	0.005609	0.005995	0.001989	0.003048
sfsN80_21	0.008048	0.007612	0.003847	0.004919	0.006113	0.006617	0.002452	0.003661	0.006108	0.005583	0.002539	0.002812
sfsN80_22	0.006679	0.007174	0.00304	0.004606	0.004906	0.006207	0.0021	0.003406	0.005838	0.005218	0.002372	0.002605
sfsN80_23	0.006895	0.006778	0.001885	0.004327	0.007468	0.00584	0.003571	0.003181	0.005196	0.004892	0.001285	0.002422
sfsN80_24	0.006222	0.006419	0.005386	0.004078	0.004539	0.005509	0.001434	0.00298	0.005415	0.004599	0.002239	0.002261
sfsN80_25	0.00663	0.006093	0.003424	0.003853	0.003304	0.005209	0.002842	0.0028	0.004123	0.004336	0.002024	0.002117
sfsN80_26	0.006318	0.005795	0.005733	0.00365	0.004426	0.004937	0.001157	0.002638	0.003865	0.004098	0.00153	0.001988
sfsN80_27	0.006414	0.005522	0.003386	0.003465	0.005435	0.004689	0.001748	0.002492	0.004061	0.003882	0.001212	0.001872
sfsN80_28	0.003339	0.005271	0.003424	0.003297	0.003558	0.004462	0.001496	0.002359	0.001977	0.003685	0.001886	0.001768
sfsN80_29	0.00442	0.00504	0.003424	0.003144	0.004285	0.004254	0.001031	0.002238	0.003477	0.003505	0.001749	0.001673
sfsN80_30	0.005838	0.004826	0.002232	0.003003	0.003861	0.004062	0.00215	0.002128	0.003002	0.00334	0.0006016	0.001588
sfsN80_31	0.00567	0.004629	0.004502	0.002873	0.002393	0.003886	0.00293	0.002027	0.002903	0.003188	0.0009024	0.00151
sfsN80_32	0.007423	0.004445	0.002616	0.002754	0.003692	0.003722	0.001396	0.001935	0.002319	0.003048	0.001345	0.001438
sfsN80_33	0.004685	0.004274	0.003193	0.002643	0.003	0.00357	0.001169	0.001849	0.002249	0.002919	0.001113	0.001373
sfsN80_34	0.004805	0.004114	0.001424	0.00254	0.003875	0.003429	0.002817	0.00177	0.002827	0.002799	0.001414	0.001313
sfsN80_35	0.003604	0.003965	0.002078	0.002445	0.002414	0.003298	0.001069	0.001697	0.003483	0.002687	0.0006574	0.001258
sfsN80_36	0.00603	0.003826	0.001039	0.002356	0.001355	0.003176	0.001056	0.001629	0.001688	0.002583	0.0008637	0.001207
sfsN80_37	0.003051	0.003695	0.002001	0.002273	0.002661	0.003061	0.001358	0.001567	0.002563	0.002486	0.001392	0.00116
sfsN80_38	0.005549	0.003572	0.0009619	0.002196	0.002668	0.002954	0.0008174	0.001508	0.002367	0.002396	0.001134	0.001117
sfsN80_39	0.004901	0.003456	0.00177	0.002123	0.001602	0.002853	0.0008677	0.001453	0.002012	0.002311	0.0007219	0.001077
sfsN80_40	0.002018	0.003347	0.002462	0.002055	0.002449	0.002758	0.0009934	0.001402	0.002049	0.002232	0.0006531	0.001039
sfsN80_41	0.003748	0.003245	0.001847	0.00199	0.001694	0.002669	0.0005156	0.001354	0.001845	0.002157	0.0007735	0.001004
sfsN80_42	0.004661	0.003147	0.000808	0.00193	0.001285	0.002585	0.001295	0.001309	0.001469	0.002087	0.0008508	0.0009719
sfsN80_43	0.001562	0.003055	0.002462	0.001873	0.002019	0.002506	0.0008174	0.001267	0.001713	0.00202	0.0006574	0.0009416
sfsN80_44	0.003027	0.002968	0.001077	0.001819	0.001341	0.002431	0.001031	0.001227	0.001865	0.001958	0.000666	0.0009132
sfsN80_45	0.002883	0.002885	0.002078	0.001768	0.001673	0.00236	0.0005533	0.00119	0.001387	0.001899	0.0009024	0.0008866
sfsN80_46	0.003267	0.002807	0.002039	0.00172	0.004652	0.002293	0.0006665	0.001155	0.00105	0.001843	0.001212	0.0008616
sfsN80_47	0.003363	0.002732	0.001616	0.001674	0.002132	0.002229	0.0006036	0.001121	0.001826	0.00179	0.0007949	0.0008381
sfsN80_48	0.006006	0.002661	0.001	0.00163	0.003346	0.002168	0.0005785	0.00109	0.001339	0.001739	0.0006918	0.0008161
sfsN80_49	0.002619	0.002593	0.00227	0.001589	0.001391	0.00211	0.001723	0.00106	0.001719	0.001691	0.0006746	0.0007952
sfsN80_50	0.003123	0.002528	0.001385	0.00155	0.0006353	0.002055	0.0005282	0.001032	0.001944	0.001646	0.0005672	0.0007756
sfsN80_51	0.002306	0.002467	0.001501	0.001512	0.002195	0.002003	0.0007168	0.001005	0.001521	0.001603	0.0007863	0.000757
sfsN80_52	0.0008889	0.002408	0.001462	0.001476	0.001045	0.001953	0.0008928	0.0009797	0.0006913	0.001561	0.0009539	0.0007394
sfsN80_53	0.004805	0.002351	0.002078	0.001442	0.001624	0.001906	0.0008677	0.0009556	0.00174	0.001522	0.000391	0.0007227
sfsN80_54	0.003724	0.002297	0.002501	0.00141	0.002972	0.00186	0.0004527	0.0009326	0.001267	0.001485	0.0004254	0.0007069
sfsN80_55	0.001994	0.002246	0.0003847	0.001379	0.002146	0.001816	0.001559	0.0009108	0.002934	0.001449	0.000825	0.0006919
sfsN80_56	0.0006967	0.002196	0.002578	0.001349	0.001539	0.001775	0.0005407	0.00089	0.002437	0.001414	0.0006918	0.0006776
sfsN80_57	0.0007928	0.002148	0.001308	0.00132	0.001666	0.001735	0.002163	0.0008701	0.001052	0.001381	0.0007649	0.0006639
sfsN80_58	0.001634	0.002103	0.0005002	0.001293	0.001906	0.001696	0.001069	0.0008512	0.001562	0.00135	0.001242	0.0006509
sfsN80_59	0.002306	0.002059	0.001424	0.001267	0.001779	0.00166	0.0007294	0.0008331	0.002115	0.00132	0.001551	0.0006385
sfsN80_60	0.00173	0.002017	0.001539	0.001241	0.0006918	0.001624	0.001371	0.0008158	0.002352	0.001291	0.0003309	0.0006266
sfsN80_61	0.001586	0.001976	0.001154	0.001217	0.001849	0.00159	0.0005282	0.0007993	0.001085	0.001263	0.0009539	0.0006153
sfsN80_62	0.0007688	0.001937	0.002886	0.001194	0.001772	0.001558	0.001044	0.0007835	0.0007243	0.001236	0.001276	0.0006044
sfsN80_63	0.001802	0.001899	0.001462	0.001172	0.001482	0.001526	0.0008048	0.0007683	0.001104	0.001211	0.001564	0.0005939
sfsN80_64	0.0006246	0.001863	0.0009234	0.00115	0.001708	0.001496	0.001358	0.0007538	0.0008687	0.001186	0.0005844	0.0005839
sfsN80_65	0.002114	0.001828	0.001154	0.001129	0.001412	0.001467	0.0007797	0.0007399	0.001764	0.001162	0.001061	0.0005743
sfsN80_66	0.00233	0.001794	0.001154	0.001109	0.001038	0.001439	0.001597	0.0007265	0.002035	0.001139	0.000318	0.000565
sfsN80_67	0.002498	0.001761	0.0008464	0.00109	0.001348	0.001412	0.001886	0.0007136	0.001191	0.001117	0.001736	0.000556
sfsN80_68	0.001634	0.00173	0.001577	0.001071	0.003515	0.001386	0.0005533	0.0007013	0.001577	0.001096	0.0007863	0.0005474
sfsN80_69	0.002498	0.001699	0.001385	0.001053	0.002591	0.00136	0.0004904	0.0006894	0.0008275	0.001075	0.0002707	0.0005391
sfsN80_70	0.001754	0.00167	0.0008464	0.001036	0.001341	0.001336	0.001258	0.000678	0.0009368	0.001055	0.001122	0.0005311
sfsN80_71	0.002715	0.001641	0.0006925	0.001019	0.00144	0.001312	0.002188	0.000667	0.002183	0.001036	0.001504	0.0005233
sfsN80_72	0.002546	0.001614	0.001501	0.001003	0.001624	0.00129	0.00166	0.0006564	0.001333	0.001017	0.0005199	0.0005158
sfsN80_73	0.003315	0.001587	0.001077	0.0009876	0.001172	0.001267	0.002012	0.0006462	0.002633	0.0009994	0.001005	0.0005085
sfsN80_74	0.003243	0.001561	0.001077	0.0009725	0.004144	0.001246	0.001899	0.0006364	0.001329	0.000982	0.0008379	0.0005015
sfsN80_75	0.002691	0.001536	0.0003847	0.0009578	0.002894	0.001225	0.001471	0.0006269	0.001735	0.0009652	0.001753	0.0004946
sfsN80_76	0.001489	0.001512	0.002424	0.0009436	0.003776	0.001205	0.001798	0.0006177	0.002101	0.0009489	0.002638	0.000488
sfsN80_77	0.005381	0.001488	0.002847	0.0009299	0.003882	0.001186	0.002226	0.0006088	0.001707	0.0009331	0.001044	0.0004815
sfsN80_78	0.002667	0.001465	0.001539	0.0009166	0.003155	0.001167	0.00376	0.0006002	0.001174	0.0009178	0.003356	0.0004753
sfsN80_79	0.005141	0.001443	0.002347	0.0009036	0.004588	0.001149	0.004552	0.0005919	0.003167	0.0009029	0.002849	0.0004692
